# Ciliogenesis associated kinase 1 accumulates in its inactive form during polycystic kidney disease progression

**DOI:** 10.64898/2026.05.13.724873

**Authors:** Alice Serafin, Charlène Coquil, Aurore Dupuy, Mattias F. Lindberg, Darren P. Wallace, Pamela V. Tran, Oxana Ibraghimov-Beskrovnaya, Yannick Le Meur, Emilie Cornec-Le Gall, Christelle Ratajczak, Laurent Meijer, Vincent J. Guen

## Abstract

Ciliogenesis associated kinase 1 (CILK1) deficiency in human and mice results in kidney developmental defects including cystogenesis. However, the biology of CILK1 in autosomal dominant polycystic kidney disease (ADPKD), the most common inherited kidney disease, remains to be investigated. Here, we show that *CILK1* is overexpressed in dedifferentiated cells of renal tissue from ADPKD human patients in comparison to normal control tissue samples. We demonstrate that *CILK1* overexpression results in protein accumulation in a non-phosphorylated inactive form. Using mouse polycystic kidney disease models, we reveal that inactive CILK1 accumulation is progressive over the course of disease progression. We show that genetic inactivation of the *Polycystic Kidney Disease 1* (*PKD1*) gene is sufficient to trigger CILK1 accumulation. Altogether, these findings demonstrate that CILK1 regulation is altered in ADPKD and it represents a hallmark of disease progression.
