## Supplementary material for "Ciliogenesis associated kinase 1 accumulates in its inactive form during polycystic kidney disease progression": Sup table 1

### Sheet: Gene set enrichment CILK1high 
Supplementary table 1: Transcriptional hallmarks of CILK1high cells in ADPKD samples.
List of differentially expressed genes in CILK1high cells (AboveQ3_vs_BelowQ3) in ADPKD samples								Gene set enrichment using EnrichR
gene	p_val	avg_log2FC	pct.1	pct.2	p_val_adj			genes avg_log2FC > 0 enriched in CILK1 high ADPKD cells above Q3
EEF1A1	4.73861e-10	1.79574	0.335	0.205	1.49636e-05			deleted p_val<0.05
ACTB	7.61089e-10	1.69112	0.329	0.186	2.40337e-05			Term	Overlap	P-value	Adjusted P-value	Old P-value	Old Adjusted P-value	Odds Ratio	Combined Score	Genes
ATP1A1	0.000187337	1.22454	0.391	0.3	1			Apoptosis	6/161	9.225632800349507E-4	0.036902531201398026	0	0	5.7354353626000485	40.081256031311746	XIAP;CTNNB1;SOD2;CLU;SPTAN1;BCL2L1
CLU	0.00427691	1.12857	0.384	0.293	1			UV Response Dn	5/144	0.003354353733300941	0.06708707466601882	0	0	5.294212391281005	30.163754743298277	PLCB4;ANXA2;NFKB1;MGLL;RUNX1
SPP1	2.99108e-12	1.08641	0.499	0.388	9.44524e-08			TGF-beta Signaling	1954-03-01	0.006290963753199756	0.08387951670933008	0	0	8.568339100346021	43.42983486679253	XIAP;CTNNB1;RHOA
ICK	0	1.02758	1	1	0			IL-2/STAT5 Signaling	5/199	0.012759093429910735	0.08676765190332675	0	0	3.782697338052008	16.498276244023316	SPP1;ITGA6;PTH1R;PLPP1;BCL2L1
COL18A1	0.0472474	0.693748	0.391	0.385	1			G2-M Checkpoint	5/200	0.013015147785499013	0.08676765190332675	0	0	3.7631075392269424	16.33806343072104	EWSR1;KIF5B;ARID4A;TOP1;KPNB1
SRSF5	0.0378612	0.690803	0.26	0.27	1			Myc Targets V1	5/200	0.013015147785499013	0.08676765190332675	0	0	3.7631075392269424	16.33806343072104	HNRNPA3;DHX15;HNRNPR;NAP1L1;KPNB1
ITGA6	0.0378478	0.655058	0.231	0.253	1			Reactive Oxygen Species Pathway	1949-02-01	0.045603475115999235	0.18573445980729594	0	0	6.154371796862867	19.00329295272061	MSRA;SOD2
COL4A1	0.0365155	0.647533	0.268	0.22	1			Mitotic Spindle	4/199	0.05031573906680495	0.18573445980729594	0	0	2.9881861348528016	8.93299523104175	KIF5B;ACTN4;KLC1;SPTAN1
ZFP36L1	0.000370271	0.638208	0.518	0.51	1			Hypoxia	4/200	0.051076976447006386	0.18573445980729594	0	0	2.9727891156462585	8.842327688335232	CA12;ANXA2;HDLBP;FOSL2
SLC8A1	1.10759e-06	0.611821	0.433	0.333	0.0349756			Complement	4/200	0.051076976447006386	0.18573445980729594	0	0	2.9727891156462585	8.842327688335232	USP8;ADAM9;JAK2;CLU
DACH1	0.00805548	0.59011	0.394	0.358	1			Epithelial Mesenchymal Transition	4/200	0.051076976447006386	0.18573445980729594	0	0	2.9727891156462585	8.842327688335232	TPM4;COL4A1;CALD1;SPP1
CCNI	0.00305355	0.542726	0.235	0.269	1
ANXA2	0.000449231	0.525675	0.234	0.283	1
HNRNPA3	0.00107466	0.516221	0.235	0.29	1
ADAM9	0.000230998	0.511179	0.23	0.29	1
HP1BP3	0.00179264	0.508983	0.251	0.288	1
NAP1L1	0.0018403	0.504878	0.217	0.259	1
XIST	1.08144e-09	0.480724	0.535	0.444	3.41498e-05
TPM4	0.0129641	0.470628	0.262	0.289	1
HNRNPH1	0.00257817	0.465523	0.313	0.357	1
PILRB	0.000201417	0.463026	0.211	0.269	1
EIF3H	0.00649748	0.449986	0.205	0.252	1
CTNNB1	0.000749863	0.449474	0.229	0.285	1
SRRM1	0.00281622	0.442077	0.247	0.301	1
SPG7	0.000759058	0.441712	0.222	0.279	1
CALD1	0.000804293	0.44108	0.392	0.354	1
SLC26A7	0.00262437	0.434799	0.283	0.331	1
SOD2	0.0499642	0.43445	0.295	0.305	1
CA12	0.0201322	0.433331	0.358	0.401	1
CSDE1	0.00983286	0.431572	0.225	0.273	1
GRB10	0.038203	0.43067	0.24	0.275	1
PTH1R	0.000357815	0.421834	0.201	0.259	1
EIF5B	0.022988	0.418748	0.251	0.312	1
HNRNPR	0.0134434	0.410865	0.252	0.302	1
ACTN4	0.0381536	0.407304	0.579	0.627	1
RHOA	3.22347e-05	0.402861	0.207	0.271	1
FOSL2	0.0018421	0.401631	0.305	0.383	1
SREK1	0.00328085	0.401577	0.296	0.382	1
NSUN6	0.000536083	0.400879	0.19	0.263	1
NUP153	0.0137806	0.400293	0.225	0.279	1
OGT	0.000599463	0.396397	0.263	0.314	1
EIF3A	0.00312163	0.395426	0.254	0.297	1
PABPN1	0.000493037	0.387613	0.194	0.255	1
STT3B	0.00914986	0.386445	0.224	0.286	1
NUCKS1	0.019299	0.381656	0.324	0.395	1
BMP2K	0.00586351	0.378738	0.223	0.275	1
USP8	0.00398636	0.37832	0.233	0.302	1
KCNT2	0.0470414	0.377548	0.277	0.24	1
AP2A2	0.00653427	0.374659	0.267	0.331	1
MSRA	0.00501393	0.374427	0.219	0.288	1
CACNA1D	0.00454077	0.373012	0.316	0.385	1
EWSR1	3.35569e-07	0.370768	0.192	0.279	0.0105966
PLCL1	0.000503254	0.369577	0.427	0.371	1
SRRM2	0.00398212	0.367602	0.379	0.481	1
TOP1	0.0478641	0.364498	0.361	0.445	1
PRKG1	4.46672e-06	0.362929	0.679	0.672	0.14105
MGLL	0.00176518	0.35859	0.209	0.268	1
PLCB4	0.00295695	0.352547	0.227	0.305	1
AGPAT3	0.00969324	0.352228	0.205	0.27	1
ABCA5	0.0206792	0.342013	0.289	0.36	1
ARHGAP8	0.000141717	0.34134	0.247	0.336	1
TACC1	2.88283e-05	0.336765	0.253	0.317	0.910341
SPEN	0.00118893	0.333177	0.282	0.379	1
DYNC1LI2	4.19838e-05	0.332692	0.203	0.266	1
PPARA	0.0011323	0.331831	0.214	0.29	1
SUSD6	0.00274397	0.330174	0.206	0.261	1
MYSM1	0.000823518	0.329816	0.192	0.256	1
PPIP5K2	0.000296571	0.323455	0.222	0.298	1
FAM20C	0.000105677	0.319063	0.24	0.28	1
NR2F2	0.000444589	0.318306	0.22	0.294	1
TTC14	0.00106573	0.318266	0.272	0.36	1
CNTLN	0.0254859	0.318258	0.214	0.256	1
SULT1C2	0.0363601	0.317491	0.221	0.287	1
XIAP	0.000282248	0.317313	0.206	0.288	1
DHX36	0.00255085	0.315092	0.218	0.287	1
PEAK1	8.08776e-05	0.31368	0.252	0.344	1
RUNX1	0.000910815	0.313286	0.265	0.344	1
PISD	0.00329609	0.312512	0.285	0.377	1
ARGLU1	5.56549e-05	0.312109	0.331	0.418	1
BCL2L1	0.00059891	0.310712	0.192	0.256	1
SCLT1	0.00782815	0.310239	0.285	0.363	1
KANSL3	5.32564e-05	0.310167	0.186	0.26	1
SF1	0.00137403	0.308632	0.262	0.341	1
SPTAN1	0.00021928	0.308077	0.222	0.286	1
CNOT6L	0.00031055	0.305152	0.261	0.333	1
RBM5	0.000125311	0.303888	0.247	0.333	1
GTF2IRD1	0.0178732	0.294765	0.344	0.442	1
TUSC3	0.00872239	0.293484	0.244	0.325	1
NCOA7	0.0195728	0.2907	0.336	0.421	1
CLIP4	0.00147462	0.288124	0.194	0.256	1
FAM133B	0.00700452	0.287747	0.327	0.421	1
KLC1	0.000110747	0.284541	0.261	0.35	1
DHX15	0.000264279	0.283859	0.249	0.33	1
AP1S3	2.5449e-05	0.283776	0.177	0.266	0.803629
ARNT2	0.0159539	0.281415	0.295	0.373	1
CLTC	9.85111e-05	0.281406	0.244	0.325	1
DSE	9.88254e-05	0.281021	0.218	0.296	1
PTAR1	0.000201951	0.280928	0.188	0.253	1
PPIG	0.000232491	0.280409	0.271	0.367	1
ACTR2	4.45509e-07	0.278767	0.197	0.285	0.0140683
SPRED1	9.5506e-05	0.278085	0.285	0.387	1
ENAH	0.00815729	0.277898	0.211	0.254	1
PIP4K2A	5.91925e-06	0.277501	0.216	0.296	0.186918
RBM25	0.0237457	0.275223	0.454	0.6	1
SEPTIN7	1.62005e-05	0.27519	0.26	0.335	0.511579
HDLBP	2.39939e-05	0.274888	0.204	0.27	0.757678
ADAMTSL3	0.0174067	0.274288	0.29	0.355	1
NKTR	0.0317019	0.27411	0.404	0.508	1
PRDM16	0.031158	0.272761	0.275	0.34	1
ZRANB2	0.000960072	0.272172	0.359	0.463	1
PLPP1	0.00100694	0.270885	0.283	0.358	1
GPR39	0.0305967	0.270645	0.227	0.296	1
KPNB1	2.58355e-05	0.269985	0.186	0.265	0.815833
RGL3	0.0045488	0.269677	0.325	0.437	1
SHB	0.00181686	0.269467	0.192	0.269	1
WDR11	1.73827e-05	0.26902	0.199	0.292	0.548911
FAM193A	0.000273402	0.268839	0.265	0.35	1
ARID4A	0.00462868	0.267174	0.253	0.333	1
RHEB	6.35654e-05	0.267143	0.202	0.259	1
MTERF1	0.00356421	0.265303	0.246	0.325	1
TSPAN9	0.000841791	0.263066	0.272	0.368	1
RAP1GAP2	0.0112163	0.261336	0.271	0.344	1
KIF5B	0.00168557	0.261231	0.225	0.305	1
PRRC2B	0.000286379	0.260584	0.346	0.451	1
NFKB1	0.000551639	0.259832	0.226	0.289	1
CPSF6	6.79403e-06	0.25776	0.242	0.336	0.214542
FUBP1	1.27008e-07	0.257233	0.246	0.349	0.00401066
ANKRD44	0.000503411	0.256706	0.222	0.268	1
NPHP3	5.28986e-05	0.254516	0.174	0.251	1
JAK2	0.000486661	0.254387	0.197	0.259	1
CERS6	3.8811e-06	0.25408	0.214	0.288	0.122557
DPY19L2	2.02019e-05	0.253641	0.218	0.287	0.637937
SLC2A13	0.00738848	0.252005	0.234	0.307	1
SHOC2	2.94186e-06	0.25185	0.229	0.329	0.0928982
KIAA0232	0.00012603	0.251144	0.288	0.396	1
DDX5	1.61414e-07	0.251057	0.311	0.395	0.00509714
TFCP2L1	0.00489573	0.251037	0.433	0.519	1
GRAMD1C	4.13973e-09	-0.250486	0.27	0.421	0.000130724
FTO	3.59147e-13	-0.250731	0.421	0.665	1.13412e-08
HECTD4	2.61627e-16	-0.251522	0.329	0.575	8.26165e-12
ZC3H12C	2.28001e-13	-0.251695	0.157	0.28	7.19982e-09
ZNF462	4.6755e-07	-0.251819	0.225	0.337	0.0147643
RAB27A	1.16608e-13	-0.251985	0.149	0.288	3.68224e-09
CCDC66	5.25074e-14	-0.252924	0.157	0.311	1.65808e-09
PHF21A	9.18012e-15	-0.254592	0.304	0.521	2.8989e-10
CLCN5	2.1688e-09	-0.255979	0.242	0.388	6.84863e-05
PLEKHG1	1.3133e-08	-0.256403	0.314	0.461	0.000414713
PTH2R	1.63464e-06	-0.257241	0.796	0.897	0.0516186
SEC24B	9.33557e-16	-0.257261	0.304	0.521	2.94799e-11
RNF213-AS1	5.32445e-15	-0.258227	0.207	0.386	1.68135e-10
PKN2	3.20827e-13	-0.259247	0.421	0.66	1.01311e-08
SEMA6A	6.88504e-10	-0.259596	0.232	0.375	2.17416e-05
USO1	1.26401e-11	-0.261496	0.21	0.36	3.99148e-07
LHFPL3-AS2	3.28997e-09	-0.261859	0.162	0.269	0.000103891
FBXL2	3.02692e-13	-0.262148	0.338	0.552	9.55841e-09
MINDY2	3.25684e-15	-0.262574	0.296	0.484	1.02845e-10
PDK4	0.000118334	-0.262775	0.348	0.429	1
ANKRD6	2.79763e-11	-0.262812	0.203	0.338	8.83435e-07
PARP4	1.62602e-11	-0.263135	0.218	0.374	5.13463e-07
USP54	2.29278e-10	-0.263392	0.226	0.387	7.24013e-06
PRUNE2	0.0485765	-0.264332	0.239	0.273	1
PLEKHH2	5.33104e-13	-0.26436	0.334	0.523	1.68343e-08
PARN	2.68745e-13	-0.265192	0.197	0.347	8.48644e-09
FAM13A	5.12272e-13	-0.265272	0.282	0.465	1.61765e-08
STON2	2.17876e-11	-0.266335	0.209	0.364	6.88009e-07
RBPMS	1.49508e-09	-0.267072	0.846	0.94	4.72118e-05
ADK	2.9187e-11	-0.267964	0.582	0.782	9.21666e-07
CNKSR3	2.60499e-08	-0.268795	0.551	0.715	0.000822605
RIMKLB	4.4964e-11	-0.268824	0.183	0.305	1.41987e-06
SPATA5	9.97116e-15	-0.268849	0.26	0.451	3.14869e-10
STARD13	1.71783e-12	-0.269191	0.344	0.517	5.42455e-08
NR2F2-AS1	3.61706e-08	-0.269325	0.595	0.752	0.0011422
LINC02615	0.00386751	-0.270198	0.27	0.337	1
SH3GLB1	2.07054e-14	-0.271627	0.132	0.27	6.53835e-10
MROH7	2.44094e-12	-0.272524	0.143	0.262	7.70799e-08
SNRK	5.49427e-09	-0.272584	0.163	0.284	0.000173498
IGF1R	2.06423e-11	-0.27332	0.621	0.836	6.51844e-07
CTNND1	1.2446e-14	-0.273649	0.672	0.885	3.93021e-10
PDE7B	1.53924e-08	-0.274287	0.619	0.788	0.000486061
BCL2	3.14367e-08	-0.274642	0.553	0.716	0.000992708
AC019197.1	0.00306768	-0.274651	0.788	0.757	1
AK9	1.00468e-15	-0.275902	0.141	0.295	3.17257e-11
EFNA5	0.00029543	-0.276667	0.658	0.722	1
SAMD12	2.80995e-11	-0.277405	0.682	0.881	8.87325e-07
CELSR1	5.02631e-12	-0.279895	0.178	0.328	1.58721e-07
BICDL1	1.27765e-09	-0.280339	0.224	0.35	4.03457e-05
CCDC18-AS1	1.47016e-16	-0.280791	0.276	0.476	4.64246e-12
USP53	4.20537e-16	-0.281237	0.384	0.594	1.32797e-11
DOCK9	1.41246e-12	-0.281472	0.269	0.435	4.46028e-08
TTLL5	3.45106e-14	-0.281695	0.291	0.502	1.08978e-09
NT5DC1	3.96419e-16	-0.281745	0.234	0.418	1.25181e-11
GAB1	8.67246e-13	-0.28268	0.262	0.448	2.73859e-08
RELCH	6.22261e-14	-0.28377	0.218	0.392	1.96497e-09
CTDSPL2	7.86136e-15	-0.284076	0.189	0.362	2.48246e-10
KCTD1	2.36257e-09	-0.284086	0.342	0.524	7.46054e-05
PCDH7	1.53567e-05	-0.284502	0.244	0.328	0.484934
SLC10A7	2.35374e-11	-0.287002	0.164	0.299	7.43264e-07
MAGI3	1.69123e-07	-0.289472	0.538	0.693	0.00534056
DISP1	2.18281e-12	-0.29012	0.256	0.431	6.89287e-08
KCNJ16	3.96914e-09	-0.290908	0.677	0.853	0.000125338
TRHDE	9.84204e-09	-0.291219	0.471	0.639	0.000310792
RHEX	3.24689e-10	-0.291575	0.428	0.597	1.0253e-05
KCP	1.6613e-10	-0.292112	0.165	0.295	5.24605e-06
DYNC2LI1	9.89257e-15	-0.292144	0.253	0.439	3.12388e-10
RANBP17	2.35189e-10	-0.293733	0.313	0.482	7.42681e-06
CEP70	8.23077e-14	-0.293845	0.198	0.353	2.59911e-09
CFDP1	7.38163e-12	-0.294245	0.329	0.539	2.33097e-07
HUNK	9.62378e-12	-0.296432	0.169	0.304	3.039e-07
CRLS1	1.1383e-09	-0.296794	0.171	0.301	3.59453e-05
GABPB1-AS1	5.16703e-13	-0.296971	0.13	0.258	1.63164e-08
DEPTOR	1.22635e-06	-0.297496	0.314	0.427	0.0387258
SSH2	1.3226e-11	-0.297999	0.662	0.854	4.17652e-07
PKP4	1.38836e-07	-0.298096	0.691	0.845	0.00438418
ZDHHC17	4.25821e-13	-0.298236	0.162	0.317	1.34466e-08
PHACTR4	1.06e-13	-0.299024	0.413	0.633	3.34727e-09
EMC2	7.3868e-12	-0.299628	0.136	0.269	2.3326e-07
GALNT18	7.48974e-14	-0.301301	0.248	0.439	2.36511e-09
KANSL1	1.33551e-12	-0.302459	0.654	0.871	4.21727e-08
PRKD1	2.71303e-10	-0.303049	0.586	0.78	8.56721e-06
MCU	1.21277e-11	-0.303484	0.504	0.731	3.82969e-07
AC079781.5	3.10515e-13	-0.305393	0.2	0.363	9.80546e-09
GAREM1	3.20311e-11	-0.305825	0.649	0.826	1.01148e-06
ANKRD13A	1.30428e-11	-0.305879	0.209	0.353	4.11865e-07
TACC2	3.3266e-12	-0.306087	0.221	0.388	1.05047e-07
CPM	5.73795e-08	-0.306696	0.414	0.554	0.00181193
MYO9A	9.32601e-11	-0.307292	0.651	0.854	2.94497e-06
PBX3	7.76754e-08	-0.30748	0.232	0.332	0.00245283
SCN2A	1.97667e-09	-0.308246	0.509	0.642	6.24193e-05
PWRN1	9.62291e-08	-0.308651	0.315	0.431	0.00303872
MTA3	8.42196e-13	-0.309099	0.254	0.455	2.65949e-08
COP1	2.96307e-15	-0.30979	0.491	0.727	9.35678e-11
TTC27	1.86881e-12	-0.310257	0.151	0.278	5.90132e-08
LINC00486	1.10878e-15	-0.310936	0.178	0.326	3.50131e-11
ST6GAL1	1.37096e-08	-0.311137	0.472	0.617	0.00043292
MFF	1.21881e-13	-0.311594	0.161	0.288	3.84875e-09
LINC00472	4.97967e-09	-0.312154	0.835	0.923	0.000157248
NEAT1	1.17817e-08	-0.3126	0.913	0.968	0.000372042
UGT8	1.5528e-10	-0.315611	0.14	0.259	4.90345e-06
LINC01006	6.04386e-09	-0.31577	0.148	0.266	0.000190853
ZRANB3	2.04741e-12	-0.315816	0.137	0.269	6.46531e-08
EFCAB6	9.33136e-15	-0.316305	0.205	0.388	2.94666e-10
RHPN2	2.76748e-10	-0.317736	0.227	0.371	8.73914e-06
PRKCA	1.83923e-10	-0.318614	0.752	0.89	5.8079e-06
TGFBR2	6.84836e-10	-0.319819	0.352	0.511	2.16258e-05
SASH1	6.90322e-11	-0.319906	0.485	0.683	2.1799e-06
TCAIM	9.25918e-15	-0.320512	0.197	0.356	2.92386e-10
TMEM260	1.07148e-10	-0.321537	0.173	0.318	3.38351e-06
MYO10	1.47829e-05	-0.322153	0.475	0.589	0.466814
MECOM	2.75023e-07	-0.322674	0.798	0.757	0.00868466
PTPRK	2.09424e-14	-0.323194	0.724	0.882	6.61319e-10
SLC44A3	2.42217e-10	-0.326216	0.214	0.379	7.64872e-06
TANC2	1.96644e-12	-0.327472	0.554	0.741	6.20963e-08
OXR1	4.4023e-10	-0.329045	0.768	0.904	1.39016e-05
UQCC1	2.92705e-12	-0.329659	0.16	0.302	9.24305e-08
APTX	5.40833e-12	-0.329922	0.126	0.25	1.70784e-07
MSANTD2	6.52993e-14	-0.331734	0.129	0.273	2.06202e-09
ASB3	1.23621e-15	-0.332408	0.199	0.352	3.9037e-11
SPATA17	7.41942e-14	-0.333479	0.127	0.258	2.3429e-09
BACH1	1.49765e-12	-0.334333	0.374	0.567	4.72928e-08
WARS2	3.79406e-10	-0.336733	0.129	0.251	1.19809e-05
MFSD4B	3.08192e-16	-0.337324	0.315	0.525	9.73207e-12
CRYBG1	1.2069e-13	-0.338757	0.265	0.421	3.81115e-09
PROM1	3.21399e-12	-0.339101	0.39	0.579	1.01491e-07
MTMR12	8.6469e-11	-0.3399	0.235	0.41	2.73052e-06
AC079352.1	2.91474e-10	-0.340924	0.452	0.619	9.20418e-06
AGK	1.29705e-12	-0.341098	0.14	0.271	4.09583e-08
TTC7B	3.97816e-14	-0.341402	0.229	0.409	1.25622e-09
TRAPPC8	5.10984e-14	-0.34147	0.197	0.375	1.61359e-09
CLINT1	6.26603e-15	-0.344786	0.322	0.543	1.97869e-10
KCTD8	1.27606e-07	-0.344995	0.243	0.359	0.00402953
AOPEP	1.13342e-10	-0.345467	0.695	0.863	3.57911e-06
UMAD1	3.25885e-13	-0.34626	0.412	0.626	1.02908e-08
CDKL5	3.46591e-08	-0.347031	0.171	0.288	0.00109447
FAM20A	7.15174e-09	-0.348721	0.209	0.316	0.000225838
TMEM67	1.09367e-12	-0.349175	0.151	0.288	3.45358e-08
SH3RF1	3.90584e-12	-0.349194	0.573	0.773	1.23339e-07
FAM214A	1.01498e-17	-0.349268	0.171	0.331	3.20511e-13
HNF1B	5.28134e-15	-0.349618	0.349	0.545	1.66774e-10
CFAP69	1.68975e-16	-0.351158	0.177	0.354	5.3359e-12
RNF111	2.80518e-18	-0.351307	0.239	0.438	8.8582e-14
CEP162	2.12243e-13	-0.351428	0.184	0.343	6.70222e-09
SMAD3	1.53667e-09	-0.351981	0.425	0.58	4.85251e-05
PDE7A	1.02291e-07	-0.353115	0.206	0.308	0.00323015
CEP192	4.76109e-15	-0.353466	0.212	0.38	1.50346e-10
MRPS28	2.01935e-13	-0.355412	0.135	0.252	6.37671e-09
PKHD1	4.90922e-24	-0.358917	0.973	0.996	1.55023e-19
HGSNAT	4.21783e-14	-0.361034	0.241	0.407	1.3319e-09
PCMTD1	4.60226e-19	-0.362445	0.261	0.494	1.4533e-14
AC005062.1	1.72198e-12	-0.363281	0.251	0.423	5.43766e-08
IFT74	2.18457e-11	-0.363723	0.182	0.336	6.89844e-07
DAPK1	4.7435e-12	-0.363885	0.592	0.757	1.4979e-07
TVP23C	1.26201e-12	-0.364005	0.158	0.318	3.98517e-08
TOM1L1	1.50102e-14	-0.364259	0.229	0.416	4.73993e-10
PTPRM	3.62101e-16	-0.364407	0.71	0.906	1.14344e-11
RIN2	1.22958e-13	-0.365078	0.379	0.595	3.88276e-09
RALGPS1	1.21784e-15	-0.36612	0.26	0.466	3.84571e-11
KIAA0556	5.83063e-13	-0.366236	0.157	0.299	1.8412e-08
SIK2	2.09329e-08	-0.367448	0.557	0.734	0.000661019
CHP1	5.58195e-13	-0.367538	0.211	0.344	1.76267e-08
DCDC1	1.15686e-15	-0.368235	0.278	0.488	3.65315e-11
NINL	1.81324e-15	-0.370715	0.221	0.415	5.72584e-11
PDE4D	3.47833e-20	-0.372172	0.983	0.995	1.09839e-15
FBXO34	2.82227e-15	-0.373698	0.301	0.495	8.91217e-11
SLC12A1	0.000313573	-0.375741	0.269	0.348	1
COG7	1.23428e-16	-0.375742	0.168	0.335	3.89761e-12
AC021231.1	2.24714e-13	-0.376164	0.16	0.314	7.09602e-09
AAGAB	1.62652e-16	-0.376538	0.185	0.363	5.13623e-12
HNF4G	8.936e-10	-0.378252	0.147	0.259	2.82181e-05
RASSF6	1.8773e-11	-0.380449	0.146	0.278	5.92813e-07
ZC2HC1A	9.91872e-16	-0.383661	0.147	0.297	3.13213e-11
WDFY3	5.79843e-15	-0.385191	0.601	0.832	1.83103e-10
KLHL13	1.22122e-09	-0.386342	0.537	0.656	3.85636e-05
VAV3	1.87052e-13	-0.386646	0.426	0.599	5.90673e-09
MYO3B	5.31044e-11	-0.388155	0.191	0.332	1.67693e-06
FAM107B	9.03074e-06	-0.388214	0.417	0.532	0.285173
SMAD2	9.79316e-15	-0.389844	0.454	0.666	3.09248e-10
ZNF33A	1.1141e-19	-0.390529	0.271	0.5	3.51809e-15
CABLES1	1.23743e-13	-0.390756	0.186	0.335	3.90757e-09
CNTN3	8.49128e-13	-0.39092	0.178	0.335	2.68138e-08
CCSER1	1.43218e-07	-0.39924	0.818	0.865	0.00452255
AL589935.1	1.55712e-11	-0.399504	0.289	0.469	4.91707e-07
SCAI	5.84722e-15	-0.400201	0.132	0.266	1.84644e-10
XRCC4	8.16481e-13	-0.400281	0.139	0.262	2.57828e-08
TMEM241	2.55462e-12	-0.40362	0.118	0.25	8.06698e-08
ZNF33B	5.12548e-18	-0.404715	0.207	0.393	1.61853e-13
CHL1	4.03581e-09	-0.406491	0.261	0.385	0.000127443
WDR44	2.8574e-14	-0.4074	0.14	0.271	9.0231e-10
KANSL1L	5.22641e-19	-0.410228	0.596	0.832	1.65039e-14
MID1	1.8739e-12	-0.411912	0.353	0.547	5.91742e-08
NUP88	2.60565e-16	-0.413412	0.155	0.313	8.22813e-12
IQCB1	1.60382e-16	-0.41427	0.143	0.307	5.06454e-12
SPTLC2	2.56081e-18	-0.416607	0.245	0.44	8.08652e-14
CASC2	3.31104e-10	-0.417058	0.145	0.264	1.04556e-05
TAF2	7.89166e-13	-0.419678	0.225	0.378	2.49203e-08
MACC1	3.62283e-17	-0.420154	0.67	0.87	1.14402e-12
SEC22A	5.05159e-16	-0.42231	0.167	0.335	1.59519e-11
RNF169	1.61606e-16	-0.425183	0.182	0.356	5.10318e-12
BBOX1	4.83521e-09	-0.427186	0.24	0.344	0.000152686
AC002460.2	4.54262e-10	-0.427488	0.315	0.46	1.43447e-05
LINC01320	2.34951e-13	-0.428106	0.638	0.816	7.41927e-09
ARHGEF38	1.73746e-10	-0.428445	0.44	0.594	5.48654e-06
IPCEF1	2.38621e-12	-0.430262	0.348	0.518	7.53518e-08
ARID5B	1.5615e-07	-0.430931	0.55	0.689	0.0049309
NRG3	5.18629e-10	-0.431002	0.487	0.62	1.63773e-05
TULP3	2.16458e-13	-0.433132	0.126	0.255	6.83532e-09
COL4A3	3.61209e-15	-0.433386	0.496	0.686	1.14062e-10
CPAMD8	4.02937e-14	-0.434073	0.129	0.254	1.2724e-09
IRAK1BP1	1.09003e-17	-0.436958	0.151	0.322	3.44209e-13
CCDC148	1.83805e-12	-0.438098	0.325	0.516	5.80419e-08
AFF1	5.39171e-17	-0.439217	0.669	0.873	1.7026e-12
RARB	3.04808e-12	-0.439358	0.162	0.304	9.62524e-08
LINC02532	3.49045e-15	-0.441845	0.678	0.844	1.10221e-10
PRRG1	9.98565e-14	-0.442445	0.157	0.311	3.15327e-09
TGFBR1	2.08484e-13	-0.442569	0.27	0.429	6.58352e-09
GRHL2	3.58785e-18	-0.461307	0.21	0.397	1.13297e-13
CD55	3.62646e-12	-0.463964	0.183	0.318	1.14516e-07
RAB11A	5.42039e-16	-0.4678	0.157	0.294	1.71165e-11
CRPPA	1.96958e-13	-0.473172	0.213	0.37	6.21954e-09
SMC5-AS1	9.3065e-14	-0.480079	0.12	0.254	2.93881e-09
WIPF1	1.54493e-11	-0.483416	0.171	0.278	4.87857e-07
PPARG	1.06914e-09	-0.485522	0.323	0.461	3.37613e-05
ADAMTS9-AS2	1.30834e-18	-0.490241	0.807	0.903	4.13147e-14
AC008554.1	1.15196e-15	-0.490441	0.199	0.362	3.63764e-11
HULC	1.24587e-11	-0.493194	0.165	0.305	3.93421e-07
PAX8-AS1	7.37676e-29	-0.499887	0.318	0.604	2.32943e-24
SH3GL2	1.76484e-15	-0.511848	0.155	0.304	5.57303e-11
UGT2B7	3.9137e-16	-0.516426	0.47	0.662	1.23587e-11
KSR2	9.25881e-09	-0.517565	0.225	0.342	0.000292375
STRN	2.40136e-21	-0.522993	0.273	0.512	7.58301e-17
IKZF2	1.18698e-17	-0.529683	0.122	0.265	3.74826e-13
FGFR2	5.99622e-12	-0.530013	0.205	0.355	1.89349e-07
PRKCI	1.83136e-17	-0.530345	0.291	0.499	5.78305e-13
CDKL1	3.48641e-21	-0.533883	0.249	0.487	1.10094e-16
AL139807.1	3.54433e-12	-0.540942	0.137	0.261	1.11923e-07
PAPPA	8.99617e-15	-0.546686	0.57	0.749	2.84081e-10
GDA	2.59995e-11	-0.558853	0.19	0.323	8.21011e-07
SLC45A4	1.16029e-14	-0.559875	0.214	0.382	3.66397e-10
USP9Y	1.55628e-15	-0.564647	0.147	0.299	4.91441e-11
LINC00882	2.7186e-12	-0.564957	0.202	0.339	8.5848e-08
MGST3	9.41741e-21	-0.565364	0.127	0.295	2.97383e-16
PDE5A	1.39006e-17	-0.565366	0.28	0.476	4.38954e-13
FRY	2.29578e-18	-0.566031	0.381	0.586	7.24962e-14
NLGN4Y	8.05201e-15	-0.567419	0.129	0.267	2.54266e-10
TTTY14	2.32402e-14	-0.568542	0.245	0.392	7.33879e-10
COL4A4	2.00001e-16	-0.574541	0.408	0.608	6.31563e-12
ASTN2	2.68643e-14	-0.579059	0.333	0.505	8.48322e-10
FOXP2	2.10493e-11	-0.589738	0.303	0.446	6.64696e-07
LINC00513	3.17713e-20	-0.590343	0.123	0.262	1.00327e-15
KIZ	1.63281e-15	-0.591082	0.246	0.413	5.1561e-11
FAM155A	9.583e-09	-0.593114	0.441	0.543	0.000302612
TSTD3	2.82127e-17	-0.60484	0.137	0.299	8.90901e-13
LYPD6B	3.27133e-13	-0.60748	0.159	0.302	1.03302e-08
BBOX1-AS1	1.29202e-09	-0.622248	0.186	0.307	4.07993e-05
ZBTB20-AS5	2.47939e-16	-0.631579	0.122	0.263	7.8294e-12
SAMD12-AS1	1.02412e-14	-0.64081	0.145	0.301	3.23397e-10
TMEM178B	2.11257e-18	-0.644366	0.397	0.617	6.67107e-14
AC023590.1	3.95292e-20	-0.651835	0.106	0.259	1.24825e-15
PDE10A	4.54076e-13	-0.695453	0.526	0.631	1.43388e-08
LINC02649	1.51455e-13	-0.716203	0.155	0.295	4.78266e-09
CSGALNACT1	2.08283e-16	-0.725728	0.507	0.644	6.57715e-12
ANKUB1	2.60615e-17	-0.738853	0.105	0.252	8.22971e-13
PCSK5	2.71507e-23	-0.74869	0.348	0.565	8.57366e-19
AC007038.1	1.43692e-16	-0.773402	0.11	0.255	4.5375e-12
GNAI1	1.50551e-21	-0.781094	0.327	0.532	4.75411e-17
TENM1	3.19468e-21	-0.80353	0.188	0.355	1.00882e-16
UTY	6.05468e-24	-0.809182	0.219	0.454	1.91195e-19
ESR2	8.46523e-18	-0.849695	0.112	0.273	2.67315e-13
PHACTR1	4.94482e-18	-0.88899	0.272	0.444	1.56147e-13
LINC02471	1.34351e-15	-0.929219	0.116	0.251	4.24252e-11
LIPH	7.91672e-20	-0.931867	0.112	0.273	2.49994e-15
AC090579.1	2.61404e-31	-1.10792	0.141	0.363	8.25463e-27
AC005208.1	1.27808e-43	-1.12675	0.211	0.5	4.03591e-39
AC012409.2	2.36321e-29	-1.14672	0.121	0.343	7.46255e-25
LINC00278	1.0844e-26	-1.22619	0.17	0.401	3.42433e-22
RP1	2.25774e-21	-1.25071	0.163	0.338	7.12949e-17
AC012593.1	5.99611e-35	-1.32284	0.149	0.371	1.89345e-30
SCN3A	3.67895e-38	-1.59975	0.127	0.369	1.16174e-33
COL25A1	3.5178e-15	-1.90511	0.168	0.301	1.11085e-10

### Sheet: HALLMARK_APOPTOSIS
gene
ADD1			HALLMARK_APOPTOSIS.v2026.1.Hs
AIFM3
ANKH
ANXA1
APP
ATF3
AVPR1A
BAX
BCAP31
BCL10
BCL2L1
BCL2L10
BCL2L11
BCL2L2
BGN
BID
BIK
BIRC3
BMF
BMP2
BNIP3L
BRCA1
BTG2
BTG3
CASP1
CASP2
CASP3
CASP4
CASP6
CASP7
CASP8
CASP9
CAV1
CCNA1
CCND1
CCND2
CD14
CD2
CD38
CD44
CD69
CDC25B
CDK2
CDKN1A
CDKN1B
CFLAR
CLU
CREBBP
CTH
CTNNB1
CYLD
DAP
DAP3
DCN
DDIT3
DFFA
DIABLO
DNAJA1
DNAJC3
DNM1L
DPYD
EBP
EGR3
EMP1
ENO2
ERBB2
ERBB3
EREG
ETF1
F2
F2R
FAS
FASLG
FDXR
FEZ1
GADD45A
GADD45B
GCH1
GNA15
GPX1
GPX3
GPX4
GSN
GSR
GSTM1
GUCY2D
H1F0
HGF
HMGB2
HMOX1
HSPB1
IER3
IFITM3
IFNB1
IFNGR1
IGF2R
IGFBP6
IL18
IL1A
IL1B
IL6
IRF1
ISG20
JUN
KRT18
LEF1
LGALS3
LMNA
LPPR4
LUM
MADD
MCL1
MGMT
MMP2
NEDD9
NEFH
PAK1
PDCD4
PDGFRB
PEA15
PLAT
PLCB2
PMAIP1
PPP2R5B
PPP3R1
PPT1
PRF1
PSEN1
PSEN2
PTK2
RARA
RELA
RETSAT
RHOB
RHOT2
RNASEL
ROCK1
SAT1
SATB1
SC5DL
SLC20A1
SMAD7
SOD1
SOD2
SPTAN1
SQSTM1
TAP1
TGFB2
TGFBR3
TIMP1
TIMP2
TIMP3
TNF
TNFRSF12A
TNFSF10
TOP2A
TSPO
TXNIP
VDAC2
WEE1
XIAP

### Sheet: HALLMARK_MITOTIC_SPINDLE
gene
ABI1		HALLMARK_MITOTIC_SPINDLE.v2026.1.Hs
ABL1
ABR
ACTN4
AKAP13
ALMS1
ALS2
ANLN
APC
ARAP3
ARF6
ARFGEF1
ARFIP2
ARHGAP10
ARHGAP27
ARHGAP29
ARHGAP4
ARHGAP5
ARHGDIA
ARHGEF11
ARHGEF12
ARHGEF2
ARHGEF3
ARHGEF7
ARL8A
ATG4B
AURKA
AZI1
BCAR1
BCL2L11
BCR
BIN1
BIRC5
BRCA2
BUB1
CAPZB
CCDC88A
CCNB2
CD2AP
CDC27
CDC42
CDC42BPA
CDC42EP1
CDC42EP2
CDC42EP4
CDK1
CDK5RAP2
CENPE
CENPF
CENPJ
CEP192
CEP250
CEP57
CEP72
CKAP5
CLASP1
CLIP1
CLIP2
CNTRL
CNTROB
CRIPAK
CSNK1D
CTTN
CYTH2
DLG1
DLGAP5
DOCK2
DOCK4
DST
DYNC1H1
DYNLL2
ECT2
EPB41
EPB41L2
ESPL1
EZR
FARP1
FBXO5
FGD4
FGD6
FLNA
FLNB
FSCN1
GEMIN4
GSN
HDAC6
HOOK3
INCENP
ITSN1
KATNA1
KATNB1
KIF11
KIF15
KIF1B
KIF20B
KIF22
KIF23
KIF2C
KIF3B
KIF3C
KIF4A
KIF5B
KIFAP3
KLC1
KNTC1
KPTN
LATS1
LLGL1
LMNB1
LRPPRC
MAP1S
MAP3K11
MAPRE1
MARCKS
MARK4
MID1
MID1IP1
MYH10
MYH9
MYO1E
MYO9B
NCK1
NCK2
NDC80
NEDD9
NEK2
NET1
NF1
NIN
NOTCH2
NUMA1
NUSAP1
OPHN1
PAFAH1B1
PALLD
PCGF5
PCM1
PCNT
PDLIM5
PIF1
PKD2
PLEKHG2
PLK1
PPP4R2
PRC1
PREX1
PXN
RAB3GAP1
RABGAP1
RACGAP1
RALBP1
RANBP9
RAPGEF5
RAPGEF6
RASA1
RASA2
RASAL2
RFC1
RHOF
RHOT2
RICTOR
ROCK1
SAC3D1
SASS6
2009-09-01
SHROOM1
SHROOM2
SMC1A
SMC3
SMC4
SORBS2
SOS1
SPTAN1
SPTBN1
SSH2
STAU1
STK38L
SUN2
SYNPO
TAOK2
TBCD
TIAM1
TLK1
TOP2A
TPX2
TRIO
TSC1
TTK
TUBA4A
TUBD1
TUBGCP2
TUBGCP3
TUBGCP5
TUBGCP6
UXT
VCL
WASF1
WASF2
WASL
YWHAE

### Sheet: HALLMARK_TGF
gene
ACVR1		HALLMARK_TGF_BETA_SIGNALING.v2026.1.Hs
APC
ARID4B
BCAR3
BMP2
BMPR1A
BMPR2
CDH1
CDK9
CDKN1C
CTNNB1
ENG
FKBP1A
FNTA
FURIN
HDAC1
HIPK2
ID1
ID2
ID3
IFNGR2
JUNB
KLF10
LEFTY2
LTBP2
MAP3K7
NCOR2
NOG
PMEPA1
PPM1A
PPP1CA
PPP1R15A
RAB31
RHOA
SERPINE1
SKI
SKIL
SLC20A1
SMAD1
SMAD3
SMAD6
SMAD7
SMURF1
SMURF2
SPTBN1
TGFB1
TGFBR1
TGIF1
THBS1
TJP1
TRIM33
UBE2D3
WWTR1
XIAP
